# Conserved exchange of paralog proteins during neuronal differentiation

**DOI:** 10.1101/2021.07.22.453347

**Authors:** Domenico Di Fraia, Mihaela Anitei, Marie-Therese Mackmull, Luca Parca, Laura Behrendt, Amparo Andres-Pons, Darren Gilmour, Manuela Helmer Citterich, Christoph Kaether, Martin Beck, Alessandro Ori

## Abstract

Gene duplication enables the emergence of new functions by lowering the general evolutionary pressure. Previous studies have highlighted the role of specific paralog genes during cell differentiation, e.g., in chromatin remodeling complexes. It remains unexplored whether similar mechanisms extend to other biological functions and whether the regulation of paralog genes is conserved across species. Here, we analyze the expression of paralogs across human tissues, during development and neuronal differentiation in fish, rodents and humans. While ~80% of paralog genes are co-regulated, a subset of paralogs shows divergent expression profiles, contributing to variability of protein complexes. We identify 78 substitutions of paralog pairs that occur during neuronal differentiation and are conserved across species. Among these, we highlight a substitution between the paralogs SEC23A and SEC23B subunits of the COPII complex. Altering the ratio between these two proteins via RNAi-mediated knockdown is sufficient to influence neuron differentiation. We propose that remodeling of the vesicular transport system via paralog substitutions is an evolutionary conserved mechanism enabling neuronal differentiation.
