## Supplementary material for "Conserved exchange of paralog proteins during neuronal differentiation": Table S3

### Sheet: Summary
GOEnrichment
GOenrichment Overrepresentation Analysis (ORA) for paralog subunit protein pairs.
	column names
	GO.ID	GOTerm ID
	Term	GO Term name
	Annotated	Annotated genes for specific GOTerm
	Significant	The number of significant gene in the set
	Expected	expected value from background
	classic	Fisher test p value
	p.adjust	adjusted p value
	cond	dataset to which the GO was referred

### Sheet: GOEnrichment 
GO.ID	Term	Annotated	Significant	Expected	classic	p.adjust	cond
GO:0031629	synaptic vesicle fusion to presynaptic a...	13	13	5.28	7.2e-06	0.00072	Embryo Development
GO:0099500	vesicle fusion to plasma membrane	13	13	5.28	7.2e-06	0.00072	Embryo Development
GO:0033036	macromolecule localization	121	70	49.15	2.9e-05	0.001525	Embryo Development
GO:0008104	protein localization	111	65	45.09	3.5e-05	0.001525	Embryo Development
GO:0034613	cellular protein localization	95	57	38.59	4.3e-05	0.001525	Embryo Development
GO:0071702	organic substance transport	104	61	42.25	6e-05	0.001525	Embryo Development
GO:0099003	vesicle-mediated transport in synapse	17	15	6.91	6.1e-05	0.001525	Embryo Development
GO:0099504	synaptic vesicle cycle	17	15	6.91	6.1e-05	0.001525	Embryo Development
GO:0070727	cellular macromolecule localization	97	57	39.4	0.0001	0.002	Embryo Development
GO:0044093	positive regulation of molecular functio...	38	27	15.44	0.0001	0.002	Embryo Development
GO:0140029	exocytic process	21	17	8.53	0.00016	0.00264	Embryo Development
GO:0051179	localization	215	110	87.34	0.00021	0.00264	Embryo Development
GO:0015031	protein transport	97	56	39.4	0.00023	0.00264	Embryo Development
GO:0015833	peptide transport	97	56	39.4	0.00023	0.00264	Embryo Development
GO:0042886	amide transport	97	56	39.4	0.00023	0.00264	Embryo Development
GO:0045184	establishment of protein localization	97	56	39.4	0.00023	0.00264	Embryo Development
GO:0001505	regulation of neurotransmitter levels	15	13	6.09	0.0003	0.00264	Embryo Development
GO:0006836	neurotransmitter transport	15	13	6.09	0.0003	0.00264	Embryo Development
GO:0007269	neurotransmitter secretion	15	13	6.09	0.0003	0.00264	Embryo Development
GO:0016079	synaptic vesicle exocytosis	15	13	6.09	0.0003	0.00264	Embryo Development
GO:0023061	signal release	15	13	6.09	0.0003	0.00264	Embryo Development
GO:0099643	signal release from synapse	15	13	6.09	0.0003	0.00264	Embryo Development
GO:0031325	positive regulation of cellular metaboli...	102	58	41.43	0.00032	0.00264	Embryo Development
GO:0051173	positive regulation of nitrogen compound...	102	58	41.43	0.00032	0.00264	Embryo Development
GO:0071705	nitrogen compound transport	100	57	40.62	0.00033	0.00264	Embryo Development
GO:0006887	exocytosis	31	22	12.59	0.0005	0.00384615	Embryo Development
GO:0032940	secretion by cell	33	23	13.41	0.00056	0.004	Embryo Development
GO:0140352	export from cell	33	23	13.41	0.00056	0.004	Embryo Development
GO:0043085	positive regulation of catalytic activit...	35	24	14.22	0.00061	0.004125	Embryo Development
GO:0010604	positive regulation of macromolecule met...	106	59	43.06	0.00062	0.004125	Embryo Development
GO:0048870	cell motility	37	25	15.03	0.00066	0.004125	Embryo Development
GO:0051674	localization of cell	37	25	15.03	0.00066	0.004125	Embryo Development
GO:0072657	protein localization to membrane	11	10	4.47	0.00079	0.00468571	Embryo Development
GO:0042221	response to chemical	69	41	28.03	0.0008	0.00468571	Embryo Development
GO:0009893	positive regulation of metabolic process	109	60	44.28	0.00082	0.00468571	Embryo Development
GO:0007268	chemical synaptic transmission	16	13	6.5	0.00101	0.00517949	Embryo Development
GO:0098916	anterograde trans-synaptic signaling	16	13	6.5	0.00101	0.00517949	Embryo Development
GO:0099536	synaptic signaling	16	13	6.5	0.00101	0.00517949	Embryo Development
GO:0099537	trans-synaptic signaling	16	13	6.5	0.00101	0.00517949	Embryo Development
GO:0046903	secretion	34	23	13.81	0.00108	0.0054	Embryo Development
GO:0065007	biological regulation	493	222	200.26	0.0015	0.00719048	Embryo Development
GO:0051641	cellular localization	135	71	54.84	0.00151	0.00719048	Embryo Development
GO:0006886	intracellular protein transport	79	45	32.09	0.00157	0.00730233	Embryo Development
GO:0000185	activation of MAPKKK activity	7	7	2.84	0.00176	0.00782222	Embryo Development
GO:0048703	embryonic viscerocranium morphogenesis	7	7	2.84	0.00176	0.00782222	Embryo Development
GO:0007030	Golgi organization	10	9	4.06	0.00181	0.00786957	Embryo Development
GO:0016477	cell migration	35	23	14.22	0.00197	0.00838298	Embryo Development
GO:0043044	ATP-dependent chromatin remodeling	15	12	6.09	0.00209	0.00861224	Embryo Development
GO:0040011	locomotion	39	25	15.84	0.00211	0.00861224	Embryo Development
GO:0010033	response to organic substance	51	31	20.72	0.00221	0.00884	Embryo Development
GO:0033674	positive regulation of kinase activity	24	17	9.75	0.00237	0.0089434	Embryo Development
GO:0045860	positive regulation of protein kinase ac...	24	17	9.75	0.00237	0.0089434	Embryo Development
GO:0051347	positive regulation of transferase activ...	24	17	9.75	0.00237	0.0089434	Embryo Development
GO:0009653	anatomical structure morphogenesis	91	50	36.97	0.00253	0.00925424	Embryo Development
GO:0007267	cell-cell signaling	26	18	10.56	0.00264	0.00925424	Embryo Development
GO:0022406	membrane docking	17	13	6.91	0.00273	0.00925424	Embryo Development
GO:0045055	regulated exocytosis	17	13	6.91	0.00273	0.00925424	Embryo Development
GO:0048278	vesicle docking	17	13	6.91	0.00273	0.00925424	Embryo Development
GO:0140056	organelle localization by membrane tethe...	17	13	6.91	0.00273	0.00925424	Embryo Development
GO:0000910	cytokinesis	12	10	4.87	0.00304	0.0101333	Embryo Development
GO:0032270	positive regulation of cellular protein ...	34	22	13.81	0.00333	0.0107419	Embryo Development
GO:0051247	positive regulation of protein metabolic...	34	22	13.81	0.00333	0.0107419	Embryo Development
GO:0061640	cytoskeleton-dependent cytokinesis	9	8	3.66	0.0041	0.012338	Embryo Development
GO:1990778	protein localization to cell periphery	9	8	3.66	0.0041	0.012338	Embryo Development
GO:0006906	vesicle fusion	23	16	9.34	0.0043	0.012338	Embryo Development
GO:0048284	organelle fusion	23	16	9.34	0.0043	0.012338	Embryo Development
GO:0061025	membrane fusion	23	16	9.34	0.0043	0.012338	Embryo Development
GO:0090174	organelle membrane fusion	23	16	9.34	0.0043	0.012338	Embryo Development
GO:0031098	stress-activated protein kinase signalin...	6	6	2.44	0.00438	0.012338	Embryo Development
GO:0043547	positive regulation of GTPase activity	6	6	2.44	0.00438	0.012338	Embryo Development
GO:0090150	establishment of protein localization to...	6	6	2.44	0.00438	0.012338	Embryo Development
GO:0007154	cell communication	171	85	69.46	0.00468	0.0129351	Embryo Development
GO:0016192	vesicle-mediated transport	104	55	42.25	0.00482	0.0129351	Embryo Development
GO:0001934	positive regulation of protein phosphory...	27	18	10.97	0.00498	0.0129351	Embryo Development
GO:0010562	positive regulation of phosphorus metabo...	27	18	10.97	0.00498	0.0129351	Embryo Development
GO:0042327	positive regulation of phosphorylation	27	18	10.97	0.00498	0.0129351	Embryo Development
GO:0045937	positive regulation of phosphate metabol...	27	18	10.97	0.00498	0.0129351	Embryo Development
GO:0070887	cellular response to chemical stimulus	53	31	21.53	0.00516	0.0132308	Embryo Development
GO:0006338	chromatin remodeling	35	22	14.22	0.00564	0.0132326	Embryo Development
GO:0030029	actin filament-based process	35	22	14.22	0.00564	0.0132326	Embryo Development
GO:0030036	actin cytoskeleton organization	35	22	14.22	0.00564	0.0132326	Embryo Development
GO:0071310	cellular response to organic substance	43	26	17.47	0.00564	0.0132326	Embryo Development
GO:0043549	regulation of kinase activity	41	25	16.65	0.00568	0.0132326	Embryo Development
GO:0045859	regulation of protein kinase activity	41	25	16.65	0.00568	0.0132326	Embryo Development
GO:0051338	regulation of transferase activity	41	25	16.65	0.00568	0.0132326	Embryo Development
GO:0007049	cell cycle	109	57	44.28	0.00569	0.0132326	Embryo Development
GO:0070848	response to growth factor	11	9	4.47	0.0064	0.0145455	Embryo Development
GO:0071363	cellular response to growth factor stimu...	11	9	4.47	0.0064	0.0145455	Embryo Development
GO:0048522	positive regulation of cellular process	143	72	58.09	0.0065	0.0145778	Embryo Development
GO:0023052	signaling	168	83	68.24	0.00656	0.0145778	Embryo Development
GO:0048518	positive regulation of biological proces...	148	74	60.12	0.00725	0.0159341	Embryo Development
GO:0051649	establishment of localization in cell	119	61	48.34	0.00761	0.0165435	Embryo Development
GO:0007186	G protein-coupled receptor signaling pat...	13	10	5.28	0.00843	0.0172453	Embryo Development
GO:0031401	positive regulation of protein modificat...	30	19	12.19	0.00898	0.0172453	Embryo Development
GO:0009887	animal organ morphogenesis	38	23	15.44	0.00905	0.0172453	Embryo Development
GO:0071495	cellular response to endogenous stimulus	32	20	13	0.00909	0.0172453	Embryo Development
GO:0006810	transport	165	81	67.03	0.00911	0.0172453	Embryo Development
GO:0071900	regulation of protein serine/threonine k...	34	21	13.81	0.00913	0.0172453	Embryo Development
GO:0002790	peptide secretion	8	7	3.25	0.00914	0.0172453	Embryo Development
GO:0009306	protein secretion	8	7	3.25	0.00914	0.0172453	Embryo Development
GO:0019953	sexual reproduction	8	7	3.25	0.00914	0.0172453	Embryo Development
GO:0031032	actomyosin structure organization	8	7	3.25	0.00914	0.0172453	Embryo Development
GO:0035592	establishment of protein localization to...	8	7	3.25	0.00914	0.0172453	Embryo Development
GO:0044703	multi-organism reproductive process	8	7	3.25	0.00914	0.0172453	Embryo Development
GO:0051704	multi-organism process	8	7	3.25	0.00914	0.0172453	Embryo Development
GO:0071692	protein localization to extracellular re...	8	7	3.25	0.00914	0.0172453	Embryo Development
GO:0010628	positive regulation of gene expression	74	40	30.06	0.01023	0.0191215	Embryo Development
GO:0010942	positive regulation of cell death	5	5	2.03	0.01087	0.0195856	Embryo Development
GO:0043065	positive regulation of apoptotic process	5	5	2.03	0.01087	0.0195856	Embryo Development
GO:0043068	positive regulation of programmed cell d...	5	5	2.03	0.01087	0.0195856	Embryo Development
GO:0090630	activation of GTPase activity	5	5	2.03	0.01087	0.0195856	Embryo Development
GO:0048562	embryonic organ morphogenesis	17	12	6.91	0.01149	0.0205179	Embryo Development
GO:0032147	activation of protein kinase activity	19	13	7.72	0.01256	0.0220351	Embryo Development
GO:0071902	positive regulation of protein serine/th...	19	13	7.72	0.01256	0.0220351	Embryo Development
GO:0050790	regulation of catalytic activity	64	35	26	0.01286	0.0223652	Embryo Development
GO:0022411	cellular component disassembly	10	8	4.06	0.01323	0.0226154	Embryo Development
GO:0032984	protein-containing complex disassembly	10	8	4.06	0.01323	0.0226154	Embryo Development
GO:0061024	membrane organization	41	24	16.65	0.01355	0.0229661	Embryo Development
GO:0048729	tissue morphogenesis	25	16	10.16	0.01431	0.0240504	Embryo Development
GO:0009891	positive regulation of biosynthetic proc...	71	38	28.84	0.01511	0.0247705	Embryo Development
GO:0031328	positive regulation of cellular biosynth...	71	38	28.84	0.01511	0.0247705	Embryo Development
GO:0065009	regulation of molecular function	71	38	28.84	0.01511	0.0247705	Embryo Development
GO:0001932	regulation of protein phosphorylation	56	31	22.75	0.01527	0.0248293	Embryo Development
GO:0051234	establishment of localization	170	82	69.06	0.01549	0.0249839	Embryo Development
GO:0046907	intracellular transport	102	52	41.43	0.01591	0.025145	Embryo Development
GO:0048701	embryonic cranial skeleton morphogenesis	12	9	4.87	0.01647	0.025145	Embryo Development
GO:0048704	embryonic skeletal system morphogenesis	12	9	4.87	0.01647	0.025145	Embryo Development
GO:0048706	embryonic skeletal system development	12	9	4.87	0.01647	0.025145	Embryo Development
GO:0051046	regulation of secretion	12	9	4.87	0.01647	0.025145	Embryo Development
GO:1903530	regulation of secretion by cell	12	9	4.87	0.01647	0.025145	Embryo Development
GO:1904888	cranial skeletal system development	12	9	4.87	0.01647	0.025145	Embryo Development
GO:0030155	regulation of cell adhesion	7	6	2.84	0.02009	0.02695	Embryo Development
GO:0040012	regulation of locomotion	7	6	2.84	0.02009	0.02695	Embryo Development
GO:0045995	regulation of embryonic development	7	6	2.84	0.02009	0.02695	Embryo Development
GO:0051270	regulation of cellular component movemen...	7	6	2.84	0.02009	0.02695	Embryo Development
GO:2000145	regulation of cell motility	7	6	2.84	0.02009	0.02695	Embryo Development
GO:0009888	tissue development	92	47	37.37	0.02084	0.02695	Embryo Development
GO:0010557	positive regulation of macromolecule bio...	70	37	28.43	0.02104	0.02695	Embryo Development
GO:0002009	morphogenesis of an epithelium	18	12	7.31	0.022	0.02695	Embryo Development
GO:0009719	response to endogenous stimulus	34	20	13.81	0.02225	0.02695	Embryo Development
GO:0023014	signal transduction by protein phosphory...	24	15	9.75	0.02357	0.02695	Embryo Development
GO:0050794	regulation of cellular process	419	185	170.2	0.02406	0.02695	Embryo Development
GO:0000271	polysaccharide biosynthetic process	9	7	3.66	0.0268	0.02695	Embryo Development
GO:0005976	polysaccharide metabolic process	9	7	3.66	0.0268	0.02695	Embryo Development
GO:0005977	glycogen metabolic process	9	7	3.66	0.0268	0.02695	Embryo Development
GO:0005978	glycogen biosynthetic process	9	7	3.66	0.0268	0.02695	Embryo Development
GO:0005979	regulation of glycogen biosynthetic proc...	9	7	3.66	0.0268	0.02695	Embryo Development
GO:0005996	monosaccharide metabolic process	9	7	3.66	0.0268	0.02695	Embryo Development
GO:0006006	glucose metabolic process	9	7	3.66	0.0268	0.02695	Embryo Development
GO:0006073	cellular glucan metabolic process	9	7	3.66	0.0268	0.02695	Embryo Development
GO:0006109	regulation of carbohydrate metabolic pro...	9	7	3.66	0.0268	0.02695	Embryo Development
GO:0006112	energy reserve metabolic process	9	7	3.66	0.0268	0.02695	Embryo Development
GO:0007178	transmembrane receptor protein serine/th...	9	7	3.66	0.0268	0.02695	Embryo Development
GO:0009250	glucan biosynthetic process	9	7	3.66	0.0268	0.02695	Embryo Development
GO:0010675	regulation of cellular carbohydrate meta...	9	7	3.66	0.0268	0.02695	Embryo Development
GO:0010906	regulation of glucose metabolic process	9	7	3.66	0.0268	0.02695	Embryo Development
GO:0010962	regulation of glucan biosynthetic proces...	9	7	3.66	0.0268	0.02695	Embryo Development
GO:0016051	carbohydrate biosynthetic process	9	7	3.66	0.0268	0.02695	Embryo Development
GO:0019318	hexose metabolic process	9	7	3.66	0.0268	0.02695	Embryo Development
GO:0032881	regulation of polysaccharide metabolic p...	9	7	3.66	0.0268	0.02695	Embryo Development
GO:0032885	regulation of polysaccharide biosyntheti...	9	7	3.66	0.0268	0.02695	Embryo Development
GO:0033692	cellular polysaccharide biosynthetic pro...	9	7	3.66	0.0268	0.02695	Embryo Development
GO:0034637	cellular carbohydrate biosynthetic proce...	9	7	3.66	0.0268	0.02695	Embryo Development
GO:0043255	regulation of carbohydrate biosynthetic ...	9	7	3.66	0.0268	0.02695	Embryo Development
GO:0043467	regulation of generation of precursor me...	9	7	3.66	0.0268	0.02695	Embryo Development
GO:0044042	glucan metabolic process	9	7	3.66	0.0268	0.02695	Embryo Development
GO:0044262	cellular carbohydrate metabolic process	9	7	3.66	0.0268	0.02695	Embryo Development
GO:0044264	cellular polysaccharide metabolic proces...	9	7	3.66	0.0268	0.02695	Embryo Development
GO:0051345	positive regulation of hydrolase activit...	9	7	3.66	0.0268	0.02695	Embryo Development
GO:0070873	regulation of glycogen metabolic process	9	7	3.66	0.0268	0.02695	Embryo Development
GO:0002184	cytoplasmic translational termination	4	4	1.62	0.02695	0.02695	Embryo Development
GO:0006337	nucleosome disassembly	4	4	1.62	0.02695	0.02695	Embryo Development
GO:0006415	translational termination	4	4	1.62	0.02695	0.02695	Embryo Development
GO:0006637	acyl-CoA metabolic process	4	4	1.62	0.02695	0.02695	Embryo Development
GO:0006790	sulfur compound metabolic process	4	4	1.62	0.02695	0.02695	Embryo Development
GO:0007212	dopamine receptor signaling pathway	4	4	1.62	0.02695	0.02695	Embryo Development
GO:0007411	axon guidance	4	4	1.62	0.02695	0.02695	Embryo Development
GO:0010035	response to inorganic substance	4	4	1.62	0.02695	0.02695	Embryo Development
GO:0010038	response to metal ion	4	4	1.62	0.02695	0.02695	Embryo Development
GO:0015908	fatty acid transport	4	4	1.62	0.02695	0.02695	Embryo Development
GO:0016082	synaptic vesicle priming	4	4	1.62	0.02695	0.02695	Embryo Development
GO:0031498	chromatin disassembly	4	4	1.62	0.02695	0.02695	Embryo Development
GO:0031952	regulation of protein autophosphorylatio...	4	4	1.62	0.02695	0.02695	Embryo Development
GO:0032986	protein-DNA complex disassembly	4	4	1.62	0.02695	0.02695	Embryo Development
GO:0033865	nucleoside bisphosphate metabolic proces...	4	4	1.62	0.02695	0.02695	Embryo Development
GO:0033875	ribonucleoside bisphosphate metabolic pr...	4	4	1.62	0.02695	0.02695	Embryo Development
GO:0034032	purine nucleoside bisphosphate metabolic...	4	4	1.62	0.02695	0.02695	Embryo Development
GO:0035383	thioester metabolic process	4	4	1.62	0.02695	0.02695	Embryo Development
GO:0035418	protein localization to synapse	4	4	1.62	0.02695	0.02695	Embryo Development
GO:0048881	mechanosensory lateral line system devel...	4	4	1.62	0.02695	0.02695	Embryo Development
GO:0048915	posterior lateral line system developmen...	4	4	1.62	0.02695	0.02695	Embryo Development
GO:0048916	posterior lateral line development	4	4	1.62	0.02695	0.02695	Embryo Development
GO:0062237	protein localization to postsynapse	4	4	1.62	0.02695	0.02695	Embryo Development
GO:0071867	response to monoamine	4	4	1.62	0.02695	0.02695	Embryo Development
GO:0071868	cellular response to monoamine stimulus	4	4	1.62	0.02695	0.02695	Embryo Development
GO:0071869	response to catecholamine	4	4	1.62	0.02695	0.02695	Embryo Development
GO:0071870	cellular response to catecholamine stimu...	4	4	1.62	0.02695	0.02695	Embryo Development
GO:0090130	tissue migration	4	4	1.62	0.02695	0.02695	Embryo Development
GO:0097120	receptor localization to synapse	4	4	1.62	0.02695	0.02695	Embryo Development
GO:0097485	neuron projection guidance	4	4	1.62	0.02695	0.02695	Embryo Development
GO:0099003	vesicle-mediated transport in synapse	31	27	20.12	0.0052	0.169718	Tissues - Transcriptome
GO:0099504	synaptic vesicle cycle	29	25	18.82	0.0096	0.169718	Tissues - Transcriptome
GO:0031629	synaptic vesicle fusion to presynaptic a...	10	10	6.49	0.0132	0.169718	Tissues - Transcriptome
GO:0099500	vesicle fusion to plasma membrane	10	10	6.49	0.0132	0.169718	Tissues - Transcriptome
GO:0009914	hormone transport	15	14	9.74	0.0138	0.169718	Tissues - Transcriptome
GO:0046879	hormone secretion	15	14	9.74	0.0138	0.169718	Tissues - Transcriptome
GO:0036465	synaptic vesicle recycling	14	13	9.09	0.02	0.169718	Tissues - Transcriptome
GO:0001676	long-chain fatty acid metabolic process	9	9	5.84	0.0203	0.169718	Tissues - Transcriptome
GO:0010499	proteasomal ubiquitin-independent protei...	18	16	11.68	0.0229	0.169718	Tissues - Transcriptome
GO:0051046	regulation of secretion	37	30	24.02	0.0248	0.169718	Tissues - Transcriptome
GO:0046883	regulation of hormone secretion	13	12	8.44	0.0289	0.169718	Tissues - Transcriptome
GO:0050806	positive regulation of synaptic transmis...	8	8	5.19	0.0314	0.169718	Tissues - Transcriptome
GO:0098657	import into cell	8	8	5.19	0.0314	0.169718	Tissues - Transcriptome
GO:1903530	regulation of secretion by cell	36	29	23.37	0.0317	0.169718	Tissues - Transcriptome
GO:0016574	histone ubiquitination	12	11	7.79	0.0416	0.169718	Tissues - Transcriptome
GO:0048488	synaptic vesicle endocytosis	12	11	7.79	0.0416	0.169718	Tissues - Transcriptome
GO:0140238	presynaptic endocytosis	12	11	7.79	0.0416	0.169718	Tissues - Transcriptome
GO:0036353	histone H2A-K119 monoubiquitination	7	7	4.54	0.0484	0.169718	Tissues - Transcriptome
GO:0048645	animal organ formation	7	7	4.54	0.0484	0.169718	Tissues - Transcriptome
GO:0090630	activation of GTPase activity	7	7	4.54	0.0484	0.169718	Tissues - Transcriptome
GO:0006906	vesicle fusion	23	19	14.93	0.0535	0.169718	Tissues - Transcriptome
GO:0010817	regulation of hormone levels	19	16	12.33	0.0577	0.169718	Tissues - Transcriptome
GO:0030072	peptide hormone secretion	11	10	7.14	0.0595	0.169718	Tissues - Transcriptome
GO:0017157	regulation of exocytosis	22	18	14.28	0.0697	0.169718	Tissues - Transcriptome
GO:0006625	protein targeting to peroxisome	6	6	3.89	0.0746	0.169718	Tissues - Transcriptome
GO:0009880	embryonic pattern specification	6	6	3.89	0.0746	0.169718	Tissues - Transcriptome
GO:0035270	endocrine system development	6	6	3.89	0.0746	0.169718	Tissues - Transcriptome
GO:0043574	peroxisomal transport	6	6	3.89	0.0746	0.169718	Tissues - Transcriptome
GO:0070920	regulation of production of small RNA in...	6	6	3.89	0.0746	0.169718	Tissues - Transcriptome
GO:0072132	mesenchyme morphogenesis	6	6	3.89	0.0746	0.169718	Tissues - Transcriptome
GO:0072662	protein localization to peroxisome	6	6	3.89	0.0746	0.169718	Tissues - Transcriptome
GO:0072663	establishment of protein localization to...	6	6	3.89	0.0746	0.169718	Tissues - Transcriptome
GO:1903798	regulation of production of miRNAs invol...	6	6	3.89	0.0746	0.169718	Tissues - Transcriptome
GO:0030073	insulin secretion	10	9	6.49	0.0847	0.169718	Tissues - Transcriptome
GO:0090276	regulation of peptide hormone secretion	10	9	6.49	0.0847	0.169718	Tissues - Transcriptome
GO:0060627	regulation of vesicle-mediated transport	48	36	31.16	0.0905	0.169718	Tissues - Transcriptome
GO:0002791	regulation of peptide secretion	17	14	11.03	0.1008	0.169718	Tissues - Transcriptome
GO:0016079	synaptic vesicle exocytosis	17	14	11.03	0.1008	0.169718	Tissues - Transcriptome
GO:0072659	protein localization to plasma membrane	24	19	15.58	0.1019	0.169718	Tissues - Transcriptome
GO:0090174	organelle membrane fusion	24	19	15.58	0.1019	0.169718	Tissues - Transcriptome
GO:0002790	peptide secretion	27	21	17.52	0.1119	0.169718	Tissues - Transcriptome
GO:0009306	protein secretion	27	21	17.52	0.1119	0.169718	Tissues - Transcriptome
GO:0035592	establishment of protein localization to...	27	21	17.52	0.1119	0.169718	Tissues - Transcriptome
GO:0071692	protein localization to extracellular re...	27	21	17.52	0.1119	0.169718	Tissues - Transcriptome
GO:1990778	protein localization to cell periphery	27	21	17.52	0.1119	0.169718	Tissues - Transcriptome
GO:0000578	embryonic axis specification	5	5	3.25	0.115	0.169718	Tissues - Transcriptome
GO:0001656	metanephros development	5	5	3.25	0.115	0.169718	Tissues - Transcriptome
GO:0016082	synaptic vesicle priming	5	5	3.25	0.115	0.169718	Tissues - Transcriptome
GO:0030878	thyroid gland development	5	5	3.25	0.115	0.169718	Tissues - Transcriptome
GO:0032511	late endosome to vacuole transport via m...	5	5	3.25	0.115	0.169718	Tissues - Transcriptome
GO:0034377	plasma lipoprotein particle assembly	5	5	3.25	0.115	0.169718	Tissues - Transcriptome
GO:0044539	long-chain fatty acid import into cell	5	5	3.25	0.115	0.169718	Tissues - Transcriptome
GO:0051048	negative regulation of secretion	5	5	3.25	0.115	0.169718	Tissues - Transcriptome
GO:0060291	long-term synaptic potentiation	5	5	3.25	0.115	0.169718	Tissues - Transcriptome
GO:0065005	protein-lipid complex assembly	5	5	3.25	0.115	0.169718	Tissues - Transcriptome
GO:0071825	protein-lipid complex subunit organizati...	5	5	3.25	0.115	0.169718	Tissues - Transcriptome
GO:0071827	plasma lipoprotein particle organization	5	5	3.25	0.115	0.169718	Tissues - Transcriptome
GO:0099637	neurotransmitter receptor transport	5	5	3.25	0.115	0.169718	Tissues - Transcriptome
GO:0110020	regulation of actomyosin structure organ...	5	5	3.25	0.115	0.169718	Tissues - Transcriptome
GO:0140354	lipid import into cell	5	5	3.25	0.115	0.169718	Tissues - Transcriptome
GO:1900006	positive regulation of dendrite developm...	5	5	3.25	0.115	0.169718	Tissues - Transcriptome
GO:1903531	negative regulation of secretion by cell	5	5	3.25	0.115	0.169718	Tissues - Transcriptome
GO:1904355	positive regulation of telomere capping	5	5	3.25	0.115	0.169718	Tissues - Transcriptome
GO:0010390	histone monoubiquitination	9	8	5.84	0.1196	0.169718	Tissues - Transcriptome
GO:0030278	regulation of ossification	9	8	5.84	0.1196	0.169718	Tissues - Transcriptome
GO:0033522	histone H2A ubiquitination	9	8	5.84	0.1196	0.169718	Tissues - Transcriptome
GO:0035518	histone H2A monoubiquitination	9	8	5.84	0.1196	0.169718	Tissues - Transcriptome
GO:0050796	regulation of insulin secretion	9	8	5.84	0.1196	0.169718	Tissues - Transcriptome
GO:0090288	negative regulation of cellular response...	9	8	5.84	0.1196	0.169718	Tissues - Transcriptome
GO:1903076	regulation of protein localization to pl...	9	8	5.84	0.1196	0.169718	Tissues - Transcriptome
GO:0023061	signal release	30	23	19.47	0.1205	0.169718	Tissues - Transcriptome
GO:0010976	positive regulation of neuron projection...	16	13	10.39	0.1316	0.173158	Tissues - Transcriptome
GO:0015711	organic anion transport	16	13	10.39	0.1316	0.173158	Tissues - Transcriptome
GO:0015849	organic acid transport	16	13	10.39	0.1316	0.173158	Tissues - Transcriptome
GO:0046942	carboxylic acid transport	16	13	10.39	0.1316	0.173158	Tissues - Transcriptome
GO:0050708	regulation of protein secretion	16	13	10.39	0.1316	0.173158	Tissues - Transcriptome
GO:0007043	cell-cell junction assembly	8	7	5.19	0.1674	0.1773	Tissues - Transcriptome
GO:0009798	axis specification	8	7	5.19	0.1674	0.1773	Tissues - Transcriptome
GO:0009799	specification of symmetry	8	7	5.19	0.1674	0.1773	Tissues - Transcriptome
GO:0009855	determination of bilateral symmetry	8	7	5.19	0.1674	0.1773	Tissues - Transcriptome
GO:0017156	calcium-ion regulated exocytosis	8	7	5.19	0.1674	0.1773	Tissues - Transcriptome
GO:0030512	negative regulation of transforming grow...	8	7	5.19	0.1674	0.1773	Tissues - Transcriptome
GO:0031050	dsRNA processing	8	7	5.19	0.1674	0.1773	Tissues - Transcriptome
GO:0034341	response to interferon-gamma	8	7	5.19	0.1674	0.1773	Tissues - Transcriptome
GO:0035196	production of miRNAs involved in gene si...	8	7	5.19	0.1674	0.1773	Tissues - Transcriptome
GO:0070918	production of small RNA involved in gene...	8	7	5.19	0.1674	0.1773	Tissues - Transcriptome
GO:0090101	negative regulation of transmembrane rec...	8	7	5.19	0.1674	0.1773	Tissues - Transcriptome
GO:0099173	postsynapse organization	8	7	5.19	0.1674	0.1773	Tissues - Transcriptome
GO:1902414	protein localization to cell junction	8	7	5.19	0.1674	0.1773	Tissues - Transcriptome
GO:1903845	negative regulation of cellular response...	8	7	5.19	0.1674	0.1773	Tissues - Transcriptome
GO:0048284	organelle fusion	25	19	16.23	0.17	0.1773	Tissues - Transcriptome
GO:0061025	membrane fusion	25	19	16.23	0.17	0.1773	Tissues - Transcriptome
GO:0033500	carbohydrate homeostasis	15	12	9.74	0.1702	0.1773	Tissues - Transcriptome
GO:0042593	glucose homeostasis	15	12	9.74	0.1702	0.1773	Tissues - Transcriptome
GO:0000038	very long-chain fatty acid metabolic pro...	4	4	2.6	0.1773	0.1773	Tissues - Transcriptome
GO:0001893	maternal placenta development	4	4	2.6	0.1773	0.1773	Tissues - Transcriptome
GO:0003231	cardiac ventricle development	4	4	2.6	0.1773	0.1773	Tissues - Transcriptome
GO:0006865	amino acid transport	4	4	2.6	0.1773	0.1773	Tissues - Transcriptome
GO:0007212	dopamine receptor signaling pathway	4	4	2.6	0.1773	0.1773	Tissues - Transcriptome
GO:0008356	asymmetric cell division	4	4	2.6	0.1773	0.1773	Tissues - Transcriptome
GO:0010499	proteasomal ubiquitin-independent protei...	18	17	11	0.0017	0.17	Tissues - Proteome
GO:0001895	retina homeostasis	6	6	3.67	0.0518	0.2279	Tissues - Proteome
GO:0036353	histone H2A-K119 monoubiquitination	6	6	3.67	0.0518	0.2279	Tissues - Proteome
GO:0051085	chaperone cofactor-dependent protein ref...	6	6	3.67	0.0518	0.2279	Tissues - Proteome
GO:0006820	anion transport	16	13	9.77	0.0764	0.2279	Tissues - Proteome
GO:0015711	organic anion transport	16	13	9.77	0.0764	0.2279	Tissues - Proteome
GO:0015849	organic acid transport	16	13	9.77	0.0764	0.2279	Tissues - Proteome
GO:0046942	carboxylic acid transport	16	13	9.77	0.0764	0.2279	Tissues - Proteome
GO:0001676	long-chain fatty acid metabolic process	9	8	5.5	0.0794	0.2279	Tissues - Proteome
GO:0099173	postsynapse organization	9	8	5.5	0.0794	0.2279	Tissues - Proteome
GO:0000733	DNA strand renaturation	5	5	3.05	0.0849	0.2279	Tissues - Proteome
GO:0005978	glycogen biosynthetic process	5	5	3.05	0.0849	0.2279	Tissues - Proteome
GO:0005979	regulation of glycogen biosynthetic proc...	5	5	3.05	0.0849	0.2279	Tissues - Proteome
GO:0009250	glucan biosynthetic process	5	5	3.05	0.0849	0.2279	Tissues - Proteome
GO:0010962	regulation of glucan biosynthetic proces...	5	5	3.05	0.0849	0.2279	Tissues - Proteome
GO:0031297	replication fork processing	5	5	3.05	0.0849	0.2279	Tissues - Proteome
GO:0033692	cellular polysaccharide biosynthetic pro...	5	5	3.05	0.0849	0.2279	Tissues - Proteome
GO:0034637	cellular carbohydrate biosynthetic proce...	5	5	3.05	0.0849	0.2279	Tissues - Proteome
GO:0038034	signal transduction in absence of ligand	5	5	3.05	0.0849	0.2279	Tissues - Proteome
GO:0044539	long-chain fatty acid import into cell	5	5	3.05	0.0849	0.2279	Tissues - Proteome
GO:0070873	regulation of glycogen metabolic process	5	5	3.05	0.0849	0.2279	Tissues - Proteome
GO:0097192	extrinsic apoptotic signaling pathway in...	5	5	3.05	0.0849	0.2279	Tissues - Proteome
GO:0140354	lipid import into cell	5	5	3.05	0.0849	0.2279	Tissues - Proteome
GO:2001239	regulation of extrinsic apoptotic signal...	5	5	3.05	0.0849	0.2279	Tissues - Proteome
GO:0010390	histone monoubiquitination	8	7	4.89	0.1179	0.2279	Tissues - Proteome
GO:0033522	histone H2A ubiquitination	8	7	4.89	0.1179	0.2279	Tissues - Proteome
GO:0035518	histone H2A monoubiquitination	8	7	4.89	0.1179	0.2279	Tissues - Proteome
GO:0043270	positive regulation of ion transport	8	7	4.89	0.1179	0.2279	Tissues - Proteome
GO:0050806	positive regulation of synaptic transmis...	8	7	4.89	0.1179	0.2279	Tissues - Proteome
GO:0098657	import into cell	8	7	4.89	0.1179	0.2279	Tissues - Proteome
GO:1902414	protein localization to cell junction	8	7	4.89	0.1179	0.2279	Tissues - Proteome
GO:0015908	fatty acid transport	11	9	6.72	0.1336	0.2279	Tissues - Proteome
GO:0016574	histone ubiquitination	11	9	6.72	0.1336	0.2279	Tissues - Proteome
GO:0061640	cytoskeleton-dependent cytokinesis	11	9	6.72	0.1336	0.2279	Tissues - Proteome
GO:0000038	very long-chain fatty acid metabolic pro...	4	4	2.44	0.1391	0.2279	Tissues - Proteome
GO:0005981	regulation of glycogen catabolic process	4	4	2.44	0.1391	0.2279	Tissues - Proteome
GO:0006865	amino acid transport	4	4	2.44	0.1391	0.2279	Tissues - Proteome
GO:0008306	associative learning	4	4	2.44	0.1391	0.2279	Tissues - Proteome
GO:0021695	cerebellar cortex development	4	4	2.44	0.1391	0.2279	Tissues - Proteome
GO:0043471	regulation of cellular carbohydrate cata...	4	4	2.44	0.1391	0.2279	Tissues - Proteome
GO:0045740	positive regulation of DNA replication	4	4	2.44	0.1391	0.2279	Tissues - Proteome
GO:0048678	response to axon injury	4	4	2.44	0.1391	0.2279	Tissues - Proteome
GO:0051928	positive regulation of calcium ion trans...	4	4	2.44	0.1391	0.2279	Tissues - Proteome
GO:0061684	chaperone-mediated autophagy	4	4	2.44	0.1391	0.2279	Tissues - Proteome
GO:0062237	protein localization to postsynapse	4	4	2.44	0.1391	0.2279	Tissues - Proteome
GO:0070979	protein K11-linked ubiquitination	4	4	2.44	0.1391	0.2279	Tissues - Proteome
GO:0090131	mesenchyme migration	4	4	2.44	0.1391	0.2279	Tissues - Proteome
GO:0097120	receptor localization to synapse	4	4	2.44	0.1391	0.2279	Tissues - Proteome
GO:0098815	modulation of excitatory postsynaptic po...	4	4	2.44	0.1391	0.2279	Tissues - Proteome
GO:0098877	neurotransmitter receptor transport to p...	4	4	2.44	0.1391	0.2279	Tissues - Proteome
GO:0098969	neurotransmitter receptor transport to p...	4	4	2.44	0.1391	0.2279	Tissues - Proteome
GO:0098974	postsynaptic actin cytoskeleton organiza...	4	4	2.44	0.1391	0.2279	Tissues - Proteome
GO:0099188	postsynaptic cytoskeleton organization	4	4	2.44	0.1391	0.2279	Tissues - Proteome
GO:1901021	positive regulation of calcium ion trans...	4	4	2.44	0.1391	0.2279	Tissues - Proteome
GO:1903539	protein localization to postsynaptic mem...	4	4	2.44	0.1391	0.2279	Tissues - Proteome
GO:1903540	establishment of protein localization to...	4	4	2.44	0.1391	0.2279	Tissues - Proteome
GO:1904427	positive regulation of calcium ion trans...	4	4	2.44	0.1391	0.2279	Tissues - Proteome
GO:0034620	cellular response to unfolded protein	14	11	8.55	0.1414	0.2279	Tissues - Proteome
GO:0006458	'de novo' protein folding	7	6	4.28	0.173	0.2279	Tissues - Proteome
GO:0044154	histone H3-K14 acetylation	7	6	4.28	0.173	0.2279	Tissues - Proteome
GO:0051084	'de novo' posttranslational protein fold...	7	6	4.28	0.173	0.2279	Tissues - Proteome
GO:0090630	activation of GTPase activity	7	6	4.28	0.173	0.2279	Tissues - Proteome
GO:0006906	vesicle fusion	22	16	13.44	0.1839	0.2279	Tissues - Proteome
GO:0015909	long-chain fatty acid transport	10	8	6.11	0.1851	0.2279	Tissues - Proteome
GO:0036465	synaptic vesicle recycling	13	10	7.94	0.1889	0.2279	Tissues - Proteome
GO:0001505	regulation of neurotransmitter levels	16	12	9.77	0.189	0.2279	Tissues - Proteome
GO:0006836	neurotransmitter transport	16	12	9.77	0.189	0.2279	Tissues - Proteome
GO:0007269	neurotransmitter secretion	16	12	9.77	0.189	0.2279	Tissues - Proteome
GO:0099643	signal release from synapse	16	12	9.77	0.189	0.2279	Tissues - Proteome
GO:0010972	negative regulation of G2/M transition o...	33	23	20.16	0.2016	0.2279	Tissues - Proteome
GO:1902750	negative regulation of cell cycle G2/M p...	33	23	20.16	0.2016	0.2279	Tissues - Proteome
GO:0048284	organelle fusion	24	17	14.66	0.222	0.2279	Tissues - Proteome
GO:0061025	membrane fusion	24	17	14.66	0.222	0.2279	Tissues - Proteome
GO:0001956	positive regulation of neurotransmitter ...	3	3	1.83	0.2279	0.2279	Tissues - Proteome
GO:0006362	transcription elongation from RNA polyme...	3	3	1.83	0.2279	0.2279	Tissues - Proteome
GO:0006363	termination of RNA polymerase I transcri...	3	3	1.83	0.2279	0.2279	Tissues - Proteome
GO:0006482	protein demethylation	3	3	1.83	0.2279	0.2279	Tissues - Proteome
GO:0006620	posttranslational protein targeting to e...	3	3	1.83	0.2279	0.2279	Tissues - Proteome
GO:0006661	phosphatidylinositol biosynthetic proces...	3	3	1.83	0.2279	0.2279	Tissues - Proteome
GO:0006835	dicarboxylic acid transport	3	3	1.83	0.2279	0.2279	Tissues - Proteome
GO:0008214	protein dealkylation	3	3	1.83	0.2279	0.2279	Tissues - Proteome
GO:0009593	detection of chemical stimulus	3	3	1.83	0.2279	0.2279	Tissues - Proteome
GO:0014047	glutamate secretion	3	3	1.83	0.2279	0.2279	Tissues - Proteome
GO:0015800	acidic amino acid transport	3	3	1.83	0.2279	0.2279	Tissues - Proteome
GO:0016577	histone demethylation	3	3	1.83	0.2279	0.2279	Tissues - Proteome
GO:0021575	hindbrain morphogenesis	3	3	1.83	0.2279	0.2279	Tissues - Proteome
GO:0021587	cerebellum morphogenesis	3	3	1.83	0.2279	0.2279	Tissues - Proteome
GO:0033363	secretory granule organization	3	3	1.83	0.2279	0.2279	Tissues - Proteome
GO:0043972	histone H3-K23 acetylation	3	3	1.83	0.2279	0.2279	Tissues - Proteome
GO:0045956	positive regulation of calcium ion-depen...	3	3	1.83	0.2279	0.2279	Tissues - Proteome
GO:0046889	positive regulation of lipid biosyntheti...	3	3	1.83	0.2279	0.2279	Tissues - Proteome
GO:0048210	Golgi vesicle fusion to target membrane	3	3	1.83	0.2279	0.2279	Tissues - Proteome
GO:0048478	replication fork protection	3	3	1.83	0.2279	0.2279	Tissues - Proteome
GO:0051342	regulation of cyclic-nucleotide phosphod...	3	3	1.83	0.2279	0.2279	Tissues - Proteome
GO:0051590	positive regulation of neurotransmitter ...	3	3	1.83	0.2279	0.2279	Tissues - Proteome
GO:0051782	negative regulation of cell division	3	3	1.83	0.2279	0.2279	Tissues - Proteome
GO:0060761	negative regulation of response to cytok...	3	3	1.83	0.2279	0.2279	Tissues - Proteome
GO:0070076	histone lysine demethylation	3	3	1.83	0.2279	0.2279	Tissues - Proteome
GO:0070988	demethylation	3	3	1.83	0.2279	0.2279	Tissues - Proteome
GO:0071236	cellular response to antibiotic	3	3	1.83	0.2279	0.2279	Tissues - Proteome
